# A gene regulatory network critical for axillary bud dormancy directly controlled by Arabidopsis BRANCHED1

**DOI:** 10.1101/2020.12.14.394403

**Authors:** Sam W. van Es, Aitor Muñoz-Gasca, Francisco J. Romero-Campero, Eduardo González-Grandío, Pedro de los Reyes, Carlos Tarancón, Aalt D.J. van Dijk, Wilma van Esse, Gerco C. Angenent, Richard Immink, Pilar Cubas

## Abstract

The control of branch outgrowth is critical for plant fitness, stress resilience and crop yield. The *Arabidopsis thaliana* transcription factor BRANCHED1 (BRC1) plays a pivotal role in this process as it integrates signals that inhibit axillary bud growth to control shoot branching. Despite the remarkable activity of BRC1 as a potent growth inhibitor, the mechanisms by which it promotes and maintains bud dormancy are still largely unknown.

Here we combine ChIP-seq, transcriptomic and systems biology approaches to characterise the BRC1-regulated gene network. We identify a group of BRC1 direct target genes encoding transcription factors (BTFs) that orchestrate, together with BRC1, an intricate transcriptional network enriched in abscisic acid signalling components. The BRC1 network is enriched in feed-forward loops and feed-back loops, robust against noise and mutation, reversible in response to stimuli, and stable once established. This knowledge is fundamental to adapt plant architecture and crop production to ever-changing environmental conditions.
