## Supplemental Dataset 4 for "A gene regulatory network critical for axillary bud dormancy directly controlled by Arabidopsis BRANCHED1"

### Sheet: Suppl. Dataset 4  Tab Legends
Supplemental Dataset 4: Tab Descriptions
Tab 1. Bona fide BRC1 direct targets: Bona fide Gene list. BRC1-dependent genes identified in buds; differentially expressed in estradiol-treated BRC1:GFP-inducible; brc1 lines (relative to brc1 mutants), and bound by BRC1:GFP in estradiol-treated BRC1-inducible lines.Coexpression clusters are indicated. ND*, no coexpression information available. Highlighted in orange, genes associated to ABA ac…
Tab 2. GO enrichment: GO enrichment of bona fide upregulated genes. Settings are indicated. Downregulated genes are not enriched in GO terms. Grey shading indicates higher order categories.

### Sheet: 1.Bona fide BRC1 direct targets
AGI	Name	Annotation	Cluster	Reference
AT1G21780		BTB/POZ domain-containing protein At1g21780	UP_C1
AT1G73480	MAGL4	alpha/beta-Hydrolases superfamily protein	UP_C1	Lumba et al. 2014
AT2G38400	AGT3	Alanine--glyoxylate aminotransferase 2 homolog 2, mitochondrial	UP_C1
AT2G41230	ARL2/ORS1	ARGOS-LIKE2/ Protein ORGAN SIZE RELATED 1	UP_C1	Feng et al. 2011
AT4G01120	GBF2	G-box-binding factor 2	UP_C1	Nemhauser et al. 2006
AT4G21510	SKIP27	F-box protein SKIP27	UP_C1
AT5G07000	SOT14/ST2B	Cytosolic sulfotransferase 14	UP_C1
AT5G07010	SOT15/ST2A	Cytosolic sulfotransferase 15	UP_C1	Nemhauser et al. 2006
AT5G44260	TZF5	Zinc finger CCCH domain-containing protein 61	UP_C1	Bogamuwa and Jang 2013
AT5G49700	AHL17	AT-hook motif nuclear-localized protein 17	UP_C1
AT5G64260	EXL2	Protein EXORDIUM-like 2	UP_C1	Nemhauser et al. 2006
AT2G40970	MYBC1	Homeodomain-like superfamily protein	UP_C1/UP_C2
AT5G11090		serine-rich protein-related	UP_C1/UP_C5/UP_C6
AT2G36220		Unknown protein	UP_C1/UP_C6
AT2G39010	PIP2E	Aquaporin PIP2E	UP_C2
AT2G45960	PIP1B	Aquaporin PIP1B	UP_C2
AT3G11690		Unknown protein	UP_C2	Nemhauser et al. 2006
AT3G45600	TET3	Tetraspanin-3	UP_C2
AT5G20700		senescence-associated family protein	UP_C2	Lumba et al. 2014
AT3G13720	PRA1F3	PRA1 family protein F3	UP_C2/UP_C3/UP_C5	Lumba et al. 2014
AT1G01620	PIP1C	Aquaporin PIP1C	UP_C3
AT1G22330		RNA-binding (RRM/RBD/RNP motifs) family protein	UP_C3
AT1G27670		Unknown protein	UP_C3
AT1G35430		Unknown protein	UP_C3
AT3G44610		Protein kinase superfamily protein	UP_C3
AT4G20870	FAH2	Fatty acid 2-hydroxylase 2	UP_C3
AT4G27260	GH3.5/WES1	Indole-3-acetic acid-amido synthetase GH3.5	UP_C3	Nemhauser et al. 2006
AT5G22940	F8H	Probable glucuronoxylan glucuronosyltransferase F8H	UP_C3
AT5G66080		Probable protein phosphatase 2C 79	UP_C3
AT1G10740		alpha/beta-Hydrolases superfamily protein	UP_C4
AT1G48100		Polygalacturonase	UP_C4	Nemhauser et al. 2006
AT1G70000	MYBD	myb-like transcription factor family protein	UP_C4	Song et al. 2016
AT1G79270	ECT8	evolutionarily conserved C-terminal region 8	UP_C4	Lumba et al. 2014
AT1G79520	MTP9	Metal tolerance protein 9	UP_C4	Nemhauser et al. 2006
AT2G27420		Cysteine proteinases superfamily protein	UP_C4
AT2G29090	CYP707A2	Abscisic acid 8'-hydroxylase 2	UP_C4	Nemhauser et al. 2006
AT2G38640		Protein LURP-one-related 8	UP_C4
AT3G16910	AAE7	Acetate/butyrate--CoA ligase AAE7, peroxisomal	UP_C4
AT3G22840	ELIP1	Early light-induced protein 1, chloroplastic	UP_C4
AT3G56290		Unknown protein	UP_C4
AT4G34000	ABF3	ABSCISIC ACID-INSENSITIVE 5-like protein 6	UP_C4	Choi et al. 2000
AT5G23730	RUP2	WD repeat-containing protein RUP2	UP_C4
AT5G24850	CRY3	cryptochrome 3	UP_C4
AT5G47610	ATL79	RING-H2 finger protein ATL79	UP_C4
AT5G52570	BCH2	Beta-carotene 3-hydroxylase 2, chloroplastic	UP_C4	Nambara and Marion-Poll 2005
AT5G54300		cotton fiber-like protein	UP_C4/UP_C4	Nemhauser et al. 2006
AT4G27657		Unknown protein	UP_C4/UP_C6
AT1G07090	LSH6	Protein LIGHT-DEPENDENT SHORT HYPOCOTYLS 6	UP_C5	Nemhauser et al. 2006
AT1G69850	NPF4.6/NRT1:2	Nitrate transporter NRT1:2/ PTR FAMILY 4.6	UP_C5	Song et al. 2016
AT1G71960	ABCG25	ABA exporter. ABC transporter G family member 25	UP_C5	Nemhauser et al. 2006
AT2G26170	CYP711A1, MAX1	Cytochrome P450 711A1, More Axillary Branches1	UP_C5
AT3G10985	SAG20	senescence associated gene 20	UP_C5
AT5G59845	GASA10	Gibberellin-regulated protein 10	UP_C5
AT1G01720	ATAF1	ATAF1/NAC domain-containing protein 2	UP_C6	Nemhauser et al. 2006
AT1G05100	MAPKKK18	mitogen-activated protein kinase kinase kinase 18	UP_C6	Nemhauser et al. 2006
AT1G30040	GA2OX2	Gibberellin 2-beta-dioxygenase 2	UP_C6
AT1G58340	ZF14/DTX48	MATE efflux family protein/ Protein DETOXIFICATION 48	UP_C6	Seo et al. 2012
AT1G60190	PUB19	U-box domain-containing protein 19	UP_C6	Liu et al., 2011
AT1G69260	AFP1	Ninja-family protein AFP1	UP_C6	Chang et al., 2018; Kim et al., 2004
AT1G69480	PHO1-H1	Phosphate transporter PHO1 homolog 10	UP_C6	Nemhauser et al. 2006
AT1G77450	ANAC32	NAC domain containing protein 32	UP_C6	Nemhauser et al. 2006; Vermeirssen et al., 2014
AT1G80110	PP2B11	phloem F-box protein 2-B11	UP_C6	Nemhauser et al. 2006
AT2G18550	HB21	Homeobox-leucine zipper protein ATHB-21	UP_C6	Nemhauser et al. 2006
AT2G35950	EDA12	embryo sac development arrest 12	UP_C6
AT2G36270	ABI5	Protein ABSCISIC ACID-INSENSITIVE 5	UP_C6	Lopez-Molina et al. 2001
AT2G46270	GBF3	G-box-binding factor 3	UP_C6	Nemhauser et al. 2006
AT2G47770	TSPO	Translocator protein homolog	UP_C6	Nemhauser et al. 2006
AT3G02480	LEA	Late embryogenesis abundant protein (LEA) family protein	UP_C6	Nemhauser et al. 2006
AT3G06760	DI19-4	Protein DEHYDRATION-INDUCED 19 homolog 4	UP_C6
AT3G29575	AFP3	Ninja-family protein AFP3	UP_C6	Nemhauser et al. 2006
AT3G61630	CRF6	Ethylene-responsive transcription factor CRF6	UP_C6
AT4G02280	SUS3	Sucrose synthase 3	UP_C6
AT4G13180		NAD(P)-binding Rossmann-fold superfamily protein	UP_C6
AT4G17550	G3Pp4	Putative glycerol-3-phosphate transporter 4	UP_C6	Nemhauser et al. 2006
AT4G27280		Calcium-binding EF-hand family protein	UP_C6
AT4G36740	HB40	Homeobox-leucine zipper protein ATHB-40	UP_C6	González-Grandío et al. 2017
AT5G03210	DIP2	E3 ubiquitin-protein ligase	UP_C6
AT5G05220		hypothetical protein	UP_C6
AT5G06760	LEA4-5	Late Embryogenesis Abundant 4-5	UP_C6	Nemhauser et al. 2006
AT5G13330	ERF113/RAP2.6L	Ethylene-responsive transcription factor ERF113	UP_C6	Nemhauser et al. 2006
AT5G17850	CCX2	Cation/calcium exchanger 2	UP_C6
AT5G50360		Unknown protein	UP_C6
AT5G51210	OL3	Oleosin 14.9 kDa	UP_C6
AT5G61820	CHLO4	stress up-regulated Nod 19 protein	UP_C6	Nemhauser et al. 2006; Lumba et al. 2020
AT5G62020	HSFB2A/HSF6	Heat stress transcription factor B-2a	UP_C6
AT5G66700	HB53	Homeobox-leucine zipper protein ATHB-53	UP_C6	Olsson et al., 2004
AT3G14440	NCED3	Nine-cis-epoxycarotenoid dioxygenase 3	UP_C6	Qin and Zeevaart 1999
AT1G71110		Transmembrane protein	UP ND*
AT3G48280		CYP71A25	UP ND*
AT3G57400		Transmembrane protein	UP ND*
AT1G68780		RNI-like superfamily protein	DOWN_C1
AT1G19050	ARR7	Two-component response regulator ARR7	DOWN_C3
AT4G29700		Alkaline-phosphatase-like family protein	DOWN_C3
AT4G31800	WRKY18	WRKY transcription factor 18	DOWN_C3	Nemhauser et al. 2006
AT5G05860	UGT76C2	UDP-glycosyltransferase 76C2	DOWN_C3	Song et al. 2016
AT4G22880	LDOX	Leucoanthocyanidin dioxygenase	DOWN ND*
AT4G37550		Acetamidase/Formamidase family protein	DOWN ND*
ND*= No coexpression data available.

### Sheet: 2. GO enrichment_UP
Analysis Type:	PANTHER Overrepresentation Test (Released 20200728)
Annotation Version and Release Date:	GO Ontology database DOI: 10.5281/zenodo.4033054 Released 2020-09-10
Analyzed List:	UP_C1
Reference List:	Arabidopsis thaliana (all genes in database)
Test Type:	FISHER
Correction:	FDR
	Arabidopsis thaliana - REFLIST (27416)	Input (89)
GO biological process complete	#	#	Expected	Fold Enrichment	over/under	Raw P-value	FDR
abscisic acid-activated signaling pathway	101	4	.33	12.20	+	3.82E-04	4.57E-02
cellular response to abscisic acid stimulus	134	5	.44	11.49	+	9.05E-05	2.58E-02
cellular response to alcohol	134	5	.44	11.49	+	9.05E-05	2.46E-02
response to alcohol	500	11	1.62	6.78	+	8.09E-07	6.92E-04
response to organic substance	1699	20	5.52	3.63	+	4.57E-07	5.47E-04
response to chemical	2674	30	8.68	3.46	+	6.90E-10	2.06E-06
response to oxygen-containing compound	1504	20	4.88	4.10	+	6.61E-08	9.89E-05
cellular response to chemical stimulus	1080	12	3.51	3.42	+	2.05E-04	3.06E-02
response to endogenous stimulus	1267	16	4.11	3.89	+	3.24E-06	2.15E-03
response to hormone	1237	16	4.02	3.98	+	2.39E-06	1.79E-03
response to lipid	670	11	2.18	5.06	+	1.25E-05	6.25E-03
response to abscisic acid	496	11	1.61	6.83	+	7.49E-07	7.47E-04
abscisic acid transport	6	2	.02	> 100	+	2.86E-04	3.72E-02
water transport	30	3	.10	30.80	+	1.67E-04	3.02E-02
fluid transport	30	3	.10	30.80	+	1.67E-04	2.93E-02
response to nematode	82	4	.27	15.03	+	1.78E-04	2.95E-02
response to stimulus	5562	44	18.06	2.44	+	9.16E-10	1.83E-06
cellular response to hypoxia	235	6	.76	7.86	+	1.35E-04	3.10E-02
response to stress	3089	26	10.03	2.59	+	3.65E-06	2.18E-03
response to hypoxia	261	6	.85	7.08	+	2.34E-04	3.34E-02
response to decreased oxygen levels	265	6	.86	6.97	+	2.54E-04	3.53E-02
response to oxygen levels	266	6	.86	6.95	+	2.59E-04	3.52E-02
response to abiotic stimulus	2126	27	6.90	3.91	+	4.60E-10	2.75E-06
cellular response to decreased oxygen levels	237	6	.77	7.80	+	1.41E-04	3.01E-02
cellular response to oxygen levels	237	6	.77	7.80	+	1.41E-04	3.12E-02
response to water deprivation	354	8	1.15	6.96	+	2.33E-05	1.07E-02
response to water	363	8	1.18	6.79	+	2.77E-05	1.19E-02
response to acid chemical	395	8	1.28	6.24	+	4.97E-05	1.75E-02
response to osmotic stress	526	9	1.71	5.27	+	5.96E-05	1.98E-02
positive regulation of transcription, DNA-templated	515	8	1.67	4.79	+	2.97E-04	3.78E-02
positive regulation of nucleic acid-templated transcription	517	8	1.68	4.77	+	3.05E-04	3.72E-02
regulation of nucleic acid-templated transcription	2159	18	7.01	2.57	+	1.83E-04	2.88E-02
regulation of RNA biosynthetic process	2161	18	7.02	2.57	+	1.85E-04	2.83E-02
regulation of macromolecule biosynthetic process	2354	19	7.64	2.49	+	1.78E-04	3.03E-02
regulation of biosynthetic process	2489	22	8.08	2.72	+	1.20E-05	6.51E-03
regulation of RNA metabolic process	2261	19	7.34	2.59	+	1.05E-04	2.62E-02
regulation of nucleobase-containing compound metabolic process	2321	19	7.53	2.52	+	1.48E-04	2.95E-02
regulation of nitrogen compound metabolic process	2720	21	8.83	2.38	+	2.26E-04	3.30E-02
regulation of cellular biosynthetic process	2452	21	7.96	2.64	+	3.17E-05	1.26E-02
positive regulation of RNA biosynthetic process	517	8	1.68	4.77	+	3.05E-04	3.80E-02
positive regulation of RNA metabolic process	546	9	1.77	5.08	+	7.89E-05	2.48E-02
positive regulation of nucleobase-containing compound metabolic process	566	9	1.84	4.90	+	1.03E-04	2.68E-02
positive regulation of nitrogen compound metabolic process	734	10	2.38	4.20	+	1.46E-04	3.02E-02
positive regulation of metabolic process	854	11	2.77	3.97	+	1.09E-04	2.61E-02
positive regulation of biological process	1300	14	4.22	3.32	+	8.01E-05	2.40E-02
positive regulation of cellular metabolic process	792	10	2.57	3.89	+	2.68E-04	3.56E-02
positive regulation of cellular biosynthetic process	599	9	1.94	4.63	+	1.57E-04	3.03E-02
positive regulation of biosynthetic process	616	10	2.00	5.00	+	3.51E-05	1.31E-02
regulation of transcription, DNA-templated	2159	18	7.01	2.57	+	1.83E-04	2.95E-02
regulation of cellular macromolecule biosynthetic process	2341	19	7.60	2.50	+	1.65E-04	3.09E-02
